# ScreenDMT reveals metabolites replicably associated with sleep disorders across three human cohorts

**DOI:** 10.64898/2026.10.10.755811

**Authors:** Jonathan M Dreyfuss, Dhruv Dubey, Yu Zhang, Michael R Brown, Jerome I Rotter, Stephen S Rich, Peter Y Liu, Susan Redline, Heming Wang, Robert E Gerszten, Clary B Clish, Annah B Wyss, Alanna C Morrison, Jan Bressler, Chloé Sarnowski, Bing Yu, Pamela L Lutsey, Brendan P Lucey, Jee-Young Moon, Hui Pan, Vera Djordjilovic, Tamar Sofer

## Abstract

Replication of scientific findings across independent studies is essential, yet it remains challenging in high-dimensional biological datasets. A critical aspect of true replication requires detecting not only the repeated presence but also the consistent direction of an effect. Traditional methods for evaluating replication often ignore effect directionality or lack adequate statistical power when adjusting for multiple comparisons. To address this, we extend the directional MaxP test (DMT) and our screening-integrated procedure, ScreenDMT, to evaluate directional replication across an arbitrary number of independent studies. We mathematically prove ScreenDMT’s validity for an arbitrary number of studies when the studies’ sample sizes grow unbounded. Through extensive simulation studies, we demonstrate that ScreenDMT effectively controls error rates, such as the false discovery rate (FDR), in finite sample sizes and yields higher statistical power than competing methods especially for three studies. We applied the extended ScreenDMT to untargeted blood metabolomics profiles across three diverse human cohorts—ARIC (N=1,337), MESA (N=1,874), and HCHS/SOL (N=6,180)—to discover replicable biomarkers for dichotomous insomnia, long sleep, short sleep, and excessive daytime sleepiness (EDS). We found low levels of cortisol to be replicably associated with EDS, and high levels of n-formylmethionine to be associated with long sleep. Furthermore, directional pathway analysis revealed that low levels of xanthine metabolites are replicably associated with insomnia. These convergent findings validate ScreenDMT as a powerful methodology for simultaneous multi-cohort replication and offer insights into the metabolic signatures underlying sleep disorders across diverse populations.
