## Supplementary material for "ScreenDMT reveals metabolites replicably associated with sleep disorders across three human cohorts": Table S2

### Sheet: insomnia
Pathway	sdmt.chisq	sdmt.z	sdmt.p	sdmt.FDR	AdaFilter.FDR	sdmt.Direction	NMets	MESA.z	MESA.Direction	MESA.p	MESA.FDR	SOL.z	SOL.Direction	SOL.p	SOL.FDR	ARIC.z	ARIC.Direction	ARIC.p	ARIC.FDR
Xanthine Metabolism	4.17916	-2.0443	0.040924	0.122772	0.163696	-1	7	-1.74006	-1	0.0818479	0.291015	-2.67591	-1	0.00745264	0.0680243	-3.43796	-1	0.00058612	0.0187558
Long Chain Polyunsaturated Fatty Acid (n3 and n6)	0.709339	0.842223	0.399663	1	1	1	11	0.254219	1	0.799327	0.959938	0.662328	1	0.507761	0.776188	3.16106	1	0.00157196	0.0251513
Fatty Acid Metabolism (Acyl Carnitine, Medium Chain)	0.687956	0.829431	0.40686	1	1	1	4	4.14301	1	3.42784e-05	0.00109691	0.235629	1	0.813721	0.929966	2.55726	1	0.0105501	0.0844005
Fatty Acid, Monohydroxy	0.612578	0.782674	0.433819	1	1	1	7	0.16666	1	0.867638	0.959938	1.39943	1	0.161683	0.455739	1.62299	1	0.104592	0.304266
Urea cycle; Arginine and Proline Metabolism	0.599417	-0.77422	0.438801	1	1	-1	11	-0.915514	-1	0.359922	0.759824	-0.93672	-1	0.348902	0.697805	-0.154011	-1	0.877601	0.953441
Glycine, Serine and Threonine Metabolism	0.534591	-0.731157	0.464683	1	1	-1	5	-0.424665	-1	0.671081	0.959938	-0.0886423	-1	0.929366	0.948699	-1.14248	-1	0.253254	0.540275
Phospholipid Metabolism	0.512431	0.715843	0.474088	1	1	1	3	1.29557	1	0.195124	0.498639	1.12337	1	0.261282	0.564523	0.0649967	1	0.948177	0.953441
Diacylglycerol	0.511826	-0.71542	0.47435	1	1	-1	3	-2.86579	-1	0.00415964	0.0443695	-0.0643403	-1	0.948699	0.948699	-0.639021	-1	0.522809	0.791278
Phosphatidylethanolamine (PE)	0	0	1	1	1	0	3	-2.48177	-1	0.0130732	0.104586	1.36931	1	0.170902	0.455739	1.46061	1	0.144122	0.384325
Lysophospholipid	0	0	1	1	1	0	12	-3.65197	-1	0.000260241	0.00416386	2.55648	1	0.0105738	0.0680243	0.058386	1	0.953441	0.953441
Sphingomyelins	0	0	1	1	1	0	11	1.89301	1	0.0583572	0.233429	-1.16872	-1	0.242518	0.564523	1.84416	1	0.0651604	0.229464
Long Chain Monounsaturated Fatty Acid	0	0	1	1	1	0	6	-0.232691	-1	0.816002	0.959938	1.54647	1	0.121992	0.433749	2.91704	1	0.00353372	0.0376931
Food Component/Plant	0	0	1	1	1	0	4	-1.23145	-1	0.218155	0.498639	-2.03173	-1	0.042181	0.192828	0.973836	1	0.330138	0.629387
Primary Bile Acid Metabolism	0	0	1	1	1	0	4	-0.406094	-1	0.684674	0.959938	3.72084	1	0.000198559	0.00635388	0.418396	1	0.675657	0.900876
Medium Chain Fatty Acid	0	0	1	1	1	0	4	1.27032	1	0.20397	0.498639	-0.510365	-1	0.609796	0.828004	2.32443	1	0.0201023	0.128655
Fatty Acid, Dicarboxylate	0	0	1	1	1	0	5	0.133481	1	0.893813	0.959938	2.26475	1	0.023528	0.125483	-1.99671	-1	0.0458565	0.20963
Nicotinate and Nicotinamide Metabolism	0	0	1	1	1	0	5	0.0574695	1	0.954171	0.959938	-2.55467	-1	0.0106288	0.0680243	-1.92476	-1	0.0542598	0.217039
Purine Metabolism, (Hypo)Xanthine/Inosine containing	0	0	1	1	1	0	4	-2.06976	-1	0.0384752	0.198323	0.883212	1	0.377122	0.709877	0.50685	1	0.61226	0.85184
Tryptophan Metabolism	0	0	1	1	1	0	7	0.647564	1	0.517267	0.919585	-2.90206	-1	0.00370722	0.0593155	-0.103861	-1	0.91728	0.953441
Benzoate Metabolism	0	0	1	1	1	0	5	0.218911	1	0.826719	0.959938	-1.5732	-1	0.115672	0.433749	-1.29242	-1	0.196211	0.448483
Pyrimidine Metabolism, Uracil containing	0	0	1	1	1	0	4	0.320647	1	0.748478	0.959938	-0.679375	-1	0.4969	0.776188	-2.00554	-1	0.0449052	0.20963
Leucine, Isoleucine and Valine Metabolism	0	0	1	1	1	0	7	2.02	1	0.0433831	0.198323	-1.37783	-1	0.168256	0.455739	0.0602429	1	0.951962	0.953441
Glycolysis, Gluconeogenesis, and Pyruvate Metabolism	0	0	1	1	1	0	3	-2.36405	-1	0.0180766	0.11569	-0.659814	-1	0.509373	0.776188	0.165602	1	0.86847	0.953441
Polyamine Metabolism	0	0	1	1	1	0	4	1.2901	1	0.197017	0.498639	0.419205	1	0.675066	0.830851	-0.965366	-1	0.334362	0.629387
Long Chain Saturated Fatty Acid	0	0	1	1	1	0	6	-0.445823	-1	0.655725	0.959938	-0.494429	-1	0.621003	0.828004	1.80097	1	0.0717074	0.229464
Methionine, Cysteine, SAM and Taurine Metabolism	0	0	1	1	1	0	5	0.730146	1	0.465301	0.87586	0.452326	1	0.651034	0.830851	-1.40882	-1	0.158888	0.391108
TCA Cycle	0	0	1	1	1	0	4	1.45338	1	0.146117	0.467575	-0.247388	-1	0.804608	0.929966	-0.818086	-1	0.413308	0.661293
Phosphatidylcholine (PC)	0	0	1	1	1	0	7	-0.204401	-1	0.83804	0.959938	1.11554	1	0.26462	0.564523	0.60677	1	0.544003	0.791278
Glutamate Metabolism	0	0	1	1	1	0	5	0.0825449	1	0.934213	0.959938	0.760115	1	0.447186	0.776188	-0.877496	-1	0.380217	0.640366
Tyrosine Metabolism	0	0	1	1	1	0	3	-0.135602	-1	0.892136	0.959938	0.180556	1	0.856716	0.941939	0.922649	1	0.35619	0.633227
Lysine Metabolism	0	0	1	1	1	0	5	0.878058	1	0.379912	0.759824	-0.147081	-1	0.883068	0.941939	-0.0687042	-1	0.945225	0.953441
Alanine and Aspartate Metabolism	0	0	1	1	1	0	3	0.050231	1	0.959938	0.959938	0.557018	1	0.577515	0.828004	-0.349852	-1	0.72645	0.929855

### Sheet: eds
Pathway	sdmt.chisq	sdmt.z	sdmt.p	sdmt.FDR	AdaFilter.FDR	sdmt.Direction	NMets	MESA.z	MESA.Direction	MESA.p	MESA.FDR	SOL.z	SOL.Direction	SOL.p	SOL.FDR	ARIC.z	ARIC.Direction	ARIC.p	ARIC.FDR
Lysophospholipid	2.96321	-1.7214	0.0851788	0.397933	0.511073	-1	12	-3.99659	-1	6.42615e-05	0.00205637	-1.37106	-1	0.170358	0.381092	-4.25821	-1	2.06068e-05	0.000659418
Urea cycle; Arginine and Proline Metabolism	2.50209	1.5818	0.113695	0.397933	0.997627	1	11	1.96819	1	0.0490458	0.174385	2.06439	1	0.0389807	0.138598	1.20711	1	0.227391	0.559731
Lysine Metabolism	2.15056	1.46648	0.142518	0.427555	0.997627	1	5	1.55922	1	0.118943	0.346017	3.05604	1	0.00224284	0.0179427	1.06907	1	0.285036	0.608078
Glycine, Serine and Threonine Metabolism	1.76857	1.32987	0.18356	0.458899	1	1	5	1.64131	1	0.100733	0.322344	1.34496	1	0.178637	0.381092	0.901882	1	0.367119	0.618306
Pyrimidine Metabolism, Uracil containing	1.47276	1.21358	0.22491	0.494802	1	1	4	0.755715	1	0.44982	0.728257	1.55602	1	0.119702	0.368211	1.23141	1	0.218168	0.559731
Sphingomyelins	1.55743	-1.24797	0.212041	0.657032	1	-1	11	-2.90299	-1	0.00369615	0.037716	-0.799359	-1	0.424082	0.610861	-1.02235	-1	0.306615	0.608449
Phosphatidylcholine (PC)	1.09115	-1.04458	0.296216	0.657032	1	-1	7	-0.535316	-1	0.592431	0.822212	-1.52776	-1	0.126572	0.368211	-2.31476	-1	0.0206263	0.140636
Fatty Acid Metabolism (Acyl Carnitine, Medium Chain)	1.20838	-1.09926	0.271653	0.789915	1	-1	4	-2.14919	-1	0.0316195	0.16845	-0.607821	-1	0.543306	0.695432	-0.921991	-1	0.356533	0.618306
Benzoate Metabolism	0.789769	0.888689	0.37417	0.789915	1	1	5	2.82592	1	0.0047145	0.037716	1.08442	1	0.278179	0.494541	0.320829	1	0.74834	0.827269
Glutamate Metabolism	0.961818	0.980723	0.326729	0.913695	1	1	5	2.30985	1	0.0208964	0.133737	0.773788	1	0.439056	0.610861	0.448963	1	0.653458	0.804257
Phospholipid Metabolism	0.590741	0.768597	0.442133	0.913695	1	1	3	0.763145	1	0.445377	0.728257	1.43495	1	0.1513	0.372431	0.145564	1	0.884266	0.91279
Xanthine Metabolism	0.553607	-0.744048	0.456848	0.913695	1	-1	7	-3.109	-1	0.00187721	0.0300354	-0.108379	-1	0.913695	0.913695	-2.59249	-1	0.00952832	0.130374
Methionine, Cysteine, SAM and Taurine Metabolism	1.03405	1.01688	0.30921	1	1	1	5	0.500591	1	0.616659	0.822212	0.498091	1	0.61842	0.761132	0.554646	1	0.579137	0.77802
Tyrosine Metabolism	0.564543	0.751361	0.452436	1	1	1	3	0.11951	1	0.904871	0.971474	0.608428	1	0.542904	0.695432	0.627195	1	0.530532	0.77802
Glycolysis, Gluconeogenesis, and Pyruvate Metabolism	0.492413	-0.701721	0.482853	1	1	-1	3	-0.206185	-1	0.836646	0.956167	-1.46548	-1	0.14279	0.372431	-0.0429942	-1	0.965706	0.965706
Long Chain Polyunsaturated Fatty Acid (n3 and n6)	0	0	1	1	1	0	11	1.30986	1	0.190243	0.507315	-3.77245	-1	0.000161652	0.00258642	1.77215	1	0.0763691	0.222165
Long Chain Monounsaturated Fatty Acid	0	0	1	1	1	0	6	1.02348	1	0.306082	0.652975	-2.96157	-1	0.00306077	0.0195889	2.12638	1	0.0334715	0.153013
Long Chain Saturated Fatty Acid	0	0	1	1	1	0	6	-0.648499	-1	0.516663	0.787295	-3.93109	-1	8.45607e-05	0.00258642	0.987824	1	0.323239	0.608449
Tryptophan Metabolism	0	0	1	1	1	0	7	-1.18877	-1	0.234531	0.577307	1.18761	1	0.234989	0.464011	2.50565	1	0.0122226	0.130374
Medium Chain Fatty Acid	0	0	1	1	1	0	4	-0.428002	-1	0.668649	0.822953	-2.23342	-1	0.0255212	0.116668	1.91495	1	0.0554994	0.177598
Nicotinate and Nicotinamide Metabolism	0	0	1	1	1	0	5	0.776897	1	0.437219	0.728257	3.6455	1	0.000266872	0.00284663	-0.390109	-1	0.696456	0.825429
Phosphatidylethanolamine (PE)	0	0	1	1	1	0	3	2.08744	1	0.0368484	0.16845	-0.175389	-1	0.860774	0.888541	-2.29081	-1	0.0219744	0.140636
Fatty Acid, Dicarboxylate	0	0	1	1	1	0	5	-0.746839	-1	0.455161	0.728257	-2.10614	-1	0.0351922	0.138598	1.15852	1	0.24665	0.563772
Primary Bile Acid Metabolism	0	0	1	1	1	0	4	2.00758	1	0.0446879	0.174385	-0.857597	-1	0.391115	0.595985	0.710093	1	0.477646	0.764234
Fatty Acid, Monohydroxy	0	0	1	1	1	0	7	0.44246	1	0.658156	0.822953	-0.941405	-1	0.346497	0.562551	2.01914	1	0.0434723	0.154568
Leucine, Isoleucine and Valine Metabolism	0	0	1	1	1	0	7	0.861695	1	0.388856	0.728257	1.15888	1	0.246506	0.464011	-0.548258	-1	0.583515	0.77802
Food Component/Plant	0	0	1	1	1	0	4	1.09413	1	0.273897	0.62605	0.931501	1	0.351594	0.562551	-0.486465	-1	0.626637	0.802096
Purine Metabolism, (Hypo)Xanthine/Inosine containing	0	0	1	1	1	0	4	-0.272024	-1	0.785604	0.931086	0.388554	1	0.697606	0.783103	2.03604	1	0.0417463	0.154568
Polyamine Metabolism	0	0	1	1	1	0	4	0.0465691	1	0.962857	0.973629	2.52451	1	0.0115859	0.0617913	-0.312695	-1	0.754512	0.827269
TCA Cycle	0	0	1	1	1	0	4	-0.112084	-1	0.910757	0.971474	0.244472	1	0.806865	0.860656	2.17899	1	0.0293322	0.153013
Diacylglycerol	0	0	1	1	1	0	3	0.549315	1	0.582789	0.822212	0.372277	1	0.709687	0.783103	-0.592693	-1	0.553386	0.77802
Alanine and Aspartate Metabolism	0	0	1	1	1	0	3	0.0330577	1	0.973629	0.973629	-0.459446	-1	0.645914	0.765528	0.285103	1	0.775565	0.827269

### Sheet: long_sleep
Pathway	sdmt.chisq	sdmt.z	sdmt.p	sdmt.FDR	AdaFilter.FDR	sdmt.Direction	NMets	MESA.z	MESA.Direction	MESA.p	MESA.FDR	SOL.z	SOL.Direction	SOL.p	SOL.FDR	ARIC.z	ARIC.Direction	ARIC.p	ARIC.FDR
Nicotinate and Nicotinamide Metabolism	3.51062	-1.87367	0.0609765	0.426835	0.487812	-1	5	-1.54663	-1	0.121953	0.280152	-1.97409	-1	0.0483713	0.221126	-2.00277	-1	0.045202	0.347605
Polyamine Metabolism	3.50231	1.87145	0.0612833	0.435457	0.490266	1	4	1.54409	1	0.122567	0.280152	2.45219	1	0.014199	0.0757282	1.66073	1	0.0967682	0.456505
Long Chain Saturated Fatty Acid	2.09273	-1.44663	0.148001	0.584597	1	-1	6	-2.19225	-1	0.0283616	0.0907572	-1.04504	-1	0.296002	0.642015	-1.40697	-1	0.159435	0.501958
Alanine and Aspartate Metabolism	1.89708	1.37735	0.168405	0.598081	1	1	3	1.69943	1	0.089238	0.237968	0.960486	1	0.336811	0.642015	1.14742	1	0.251209	0.584065
Glutamate Metabolism	1.3248	1.151	0.249733	0.598081	1	1	5	1.40784	1	0.159179	0.318358	0.67533	1	0.499466	0.761091	1.36406	1	0.172548	0.501958
Long Chain Polyunsaturated Fatty Acid (n3 and n6)	1.28852	-1.13513	0.25632	0.598081	1	-1	11	-2.52245	-1	0.0116541	0.0714155	-2.65178	-1	0.00800676	0.064054	-0.654732	-1	0.512641	0.820225
Medium Chain Fatty Acid	0.755426	-0.869152	0.384764	1	1	-1	4	-0.292993	-1	0.769528	0.957517	-1.38327	-1	0.166581	0.449449	-0.582988	-1	0.559901	0.853183
Primary Bile Acid Metabolism	0.676679	0.822605	0.410733	1	1	1	4	0.225661	1	0.821465	0.957517	4.86317	1	1.1552e-06	3.69663e-05	0.240618	1	0.809851	0.969642
Long Chain Monounsaturated Fatty Acid	0.611493	-0.78198	0.434226	1	1	-1	6	-2.76114	-1	0.00576006	0.0714155	-1.62333	-1	0.10452	0.367139	-0.165624	-1	0.868453	0.969642
Purine Metabolism, (Hypo)Xanthine/Inosine containing	0.562372	0.749915	0.453306	1	1	1	4	1.19465	1	0.232224	0.437128	0.117313	1	0.906612	0.988955	0.369868	1	0.711481	0.969642
Phospholipid Metabolism	0.549236	0.741105	0.45863	1	1	1	3	0.103886	1	0.91726	0.957517	0.952052	1	0.34107	0.642015	0.324707	1	0.745403	0.969642
Methionine, Cysteine, SAM and Taurine Metabolism	0.542544	-0.736576	0.46138	1	1	-1	5	-1.41004	-1	0.158529	0.318358	-0.0969567	-1	0.922761	0.988955	-0.688082	-1	0.491401	0.820225
Lysine Metabolism	0.537255	-0.732977	0.463573	1	1	-1	5	-0.667459	-1	0.504479	0.733787	-0.0914371	-1	0.927145	0.988955	-1.57992	-1	0.114126	0.456505
Sphingomyelins	0.488	-0.69857	0.484821	1	1	-1	11	-1.93666	-1	0.0527864	0.15356	-3.31113	-1	0.000929214	0.00991161	-0.0380572	-1	0.969642	0.969642
Xanthine Metabolism	0	0	1	1	1	0	7	2.35761	1	0.0183929	0.0735718	-3.64426	-1	0.000268166	0.00429066	-1.13702	-1	0.255529	0.584065
Lysophospholipid	0	0	1	1	1	0	12	2.47321	1	0.0133904	0.0714155	-0.0038105	-1	0.99696	0.99696	6.25227	1	4.04526e-10	1.29448e-08
Glycine, Serine and Threonine Metabolism	0	0	1	1	1	0	5	-3.019	-1	0.00253608	0.0714155	1.67225	1	0.094475	0.367139	-1.36769	-1	0.171408	0.501958
Phosphatidylcholine (PC)	0	0	1	1	1	0	7	2.52922	1	0.0114316	0.0714155	-1.02915	-1	0.303407	0.642015	1.92433	1	0.0543133	0.347605
Phosphatidylethanolamine (PE)	0	0	1	1	1	0	3	2.52072	1	0.0117113	0.0714155	-0.465226	-1	0.641769	0.933483	2.13373	1	0.0328648	0.347605
Tryptophan Metabolism	0	0	1	1	1	0	7	0.353408	1	0.723782	0.957517	2.51284	1	0.0119762	0.0757282	-0.713159	-1	0.475748	0.820225
TCA Cycle	0	0	1	1	1	0	4	-1.02466	-1	0.305521	0.514562	0.82142	1	0.411407	0.722669	-1.26918	-1	0.204378	0.545009
Diacylglycerol	0	0	1	1	1	0	3	2.23745	1	0.025257	0.0898027	-1.19828	-1	0.230808	0.568144	-0.105636	-1	0.915871	0.969642
Fatty Acid, Dicarboxylate	0	0	1	1	1	0	5	-0.602007	-1	0.54717	0.761279	1.57728	1	0.114731	0.367139	-0.733399	-1	0.463315	0.820225
Fatty Acid Metabolism (Acyl Carnitine, Medium Chain)	0	0	1	1	1	0	4	2.38975	1	0.01686	0.0735718	0.306524	1	0.759205	0.988955	-0.223278	-1	0.823319	0.969642
Leucine, Isoleucine and Valine Metabolism	0	0	1	1	1	0	7	-0.0908717	-1	0.927595	0.957517	0.790759	1	0.429085	0.722669	-1.97681	-1	0.0480631	0.347605
Tyrosine Metabolism	0	0	1	1	1	0	3	0.165821	1	0.868298	0.957517	1.3769	1	0.168543	0.449449	-0.833581	-1	0.404517	0.809034
Food Component/Plant	0	0	1	1	1	0	4	0.919615	1	0.357774	0.545179	-0.250225	-1	0.802413	0.988955	-1.05633	-1	0.290817	0.62041
Pyrimidine Metabolism, Uracil containing	0	0	1	1	1	0	4	-0.036148	-1	0.971164	0.971164	0.712299	1	0.47628	0.761091	1.58482	1	0.113007	0.456505
Benzoate Metabolism	0	0	1	1	1	0	5	0.139425	1	0.889114	0.957517	0.223273	1	0.823323	0.988955	-0.531503	-1	0.59507	0.865556
Urea cycle; Arginine and Proline Metabolism	0	0	1	1	1	0	11	-1.14618	-1	0.25172	0.447502	0.0116582	1	0.990698	0.99696	0.283881	1	0.776502	0.969642
Fatty Acid, Monohydroxy	0	0	1	1	1	0	7	-0.98713	-1	0.323579	0.517726	0.0980245	1	0.921913	0.988955	-0.0661968	-1	0.947221	0.969642
Glycolysis, Gluconeogenesis, and Pyruvate Metabolism	0	0	1	1	1	0	3	-0.164664	-1	0.869208	0.957517	0.374513	1	0.708023	0.985075	0.121796	1	0.903061	0.969642

### Sheet: short_sleep
Pathway	sdmt.chisq	sdmt.z	sdmt.p	sdmt.FDR	AdaFilter.FDR	sdmt.Direction	NMets	MESA.z	MESA.Direction	MESA.p	MESA.FDR	SOL.z	SOL.Direction	SOL.p	SOL.FDR	ARIC.z	ARIC.Direction	ARIC.p	ARIC.FDR
Long Chain Monounsaturated Fatty Acid	1.12825	1.06219	0.288149	1	1	1	6	0.558802	1	0.576297	0.761705	1.24695	1	0.212416	0.651831	1.85119	1	0.0641424	0.328563
Glycolysis, Gluconeogenesis, and Pyruvate Metabolism	1.08966	1.04387	0.296547	1	1	1	3	0.534358	1	0.593094	0.761705	0.572558	1	0.566944	0.859125	0.565647	1	0.571634	0.795316
Alanine and Aspartate Metabolism	0.939303	0.969176	0.332457	1	1	1	3	0.970879	1	0.331609	0.598832	0.433138	1	0.664915	0.859125	1.12991	1	0.258514	0.59089
Pyrimidine Metabolism, Uracil containing	0.927184	-0.962904	0.335596	1	1	-1	4	-0.687761	-1	0.491603	0.74911	-0.424513	-1	0.671191	0.859125	-0.897616	-1	0.36939	0.67223
Urea cycle; Arginine and Proline Metabolism	0.881334	0.938794	0.347837	1	1	1	11	0.864004	1	0.387586	0.627438	1.20892	1	0.226695	0.651831	0.391168	1	0.695673	0.824501
Long Chain Polyunsaturated Fatty Acid (n3 and n6)	0.820158	-0.905625	0.365134	1	1	-1	11	-0.344769	-1	0.730268	0.820765	-1.64441	-1	0.100092	0.64059	-0.419735	-1	0.674679	0.824501
TCA Cycle	0.66828	0.817484	0.413652	1	1	1	4	1.23821	1	0.215637	0.492884	0.218161	1	0.827304	0.94549	4.29843	1	1.72015e-05	0.000550448
Phosphatidylcholine (PC)	0.614655	0.783999	0.43304	1	1	1	7	2.83516	1	0.00458034	0.0464154	0.168639	1	0.866081	0.955676	0.676956	1	0.498434	0.795316
Phospholipid Metabolism	0.526754	-0.725778	0.467975	1	1	-1	3	-1.45514	-1	0.14563	0.388346	-0.598348	-1	0.549608	0.859125	-0.0803619	-1	0.935949	0.966141
Tryptophan Metabolism	0.506293	-0.711543	0.476748	1	1	-1	7	-0.0583169	-1	0.953496	0.953496	-0.821906	-1	0.41113	0.831588	-0.586996	-1	0.557206	0.795316
Tyrosine Metabolism	0.457024	0.676036	0.499018	1	1	1	3	0.188239	1	0.850689	0.878131	0.00246146	1	0.998036	0.998036	0.881348	1	0.378129	0.67223
Xanthine Metabolism	0	0	1	1	1	0	7	-2.35487	-1	0.018529	0.084704	6.53344	1	6.42759e-11	2.05683e-09	-1.57235	-1	0.115868	0.411412
Lysophospholipid	0	0	1	1	1	0	12	2.94227	1	0.00325818	0.0464154	-3.24918	-1	0.0011574	0.0123456	-2.15176	-1	0.0314165	0.242151
Sphingomyelins	0	0	1	1	1	0	11	3.23198	1	0.00122937	0.0393397	-3.39684	-1	0.000681699	0.0109072	-1.03034	-1	0.302851	0.619478
Nicotinate and Nicotinamide Metabolism	0	0	1	1	1	0	5	-2.75877	-1	0.00580192	0.0464154	1.17532	1	0.239865	0.651831	-1.77684	-1	0.0755952	0.328563
Leucine, Isoleucine and Valine Metabolism	0	0	1	1	1	0	7	-1.49234	-1	0.13561	0.388346	0.0587626	1	0.953141	0.998036	3.44829	1	0.000564152	0.00902644
Fatty Acid Metabolism (Acyl Carnitine, Medium Chain)	0	0	1	1	1	0	4	-0.960422	-1	0.336843	0.598832	-1.16397	-1	0.244437	0.651831	1.7384	1	0.0821408	0.328563
Glutamate Metabolism	0	0	1	1	1	0	5	-1.80979	-1	0.0703284	0.281313	1.78642	1	0.0740309	0.592247	0.432831	1	0.665137	0.824501
Lysine Metabolism	0	0	1	1	1	0	5	-2.37258	-1	0.0176641	0.084704	0.437084	1	0.66205	0.859125	-1.24493	-1	0.213157	0.539486
Purine Metabolism, (Hypo)Xanthine/Inosine containing	0	0	1	1	1	0	4	-0.855727	-1	0.392149	0.627438	1.09236	1	0.274673	0.676118	-1.51978	-1	0.128566	0.411412
Phosphatidylethanolamine (PE)	0	0	1	1	1	0	3	-0.326802	-1	0.743818	0.820765	0.451595	1	0.651561	0.859125	2.99501	1	0.00274438	0.0292734
Polyamine Metabolism	0	0	1	1	1	0	4	-1.32724	-1	0.18443	0.453982	-1.51103	-1	0.130781	0.651831	0.49166	1	0.62296	0.824501
Primary Bile Acid Metabolism	0	0	1	1	1	0	4	-2.46634	-1	0.0136501	0.084704	-0.00565587	-1	0.995487	0.998036	2.07663	1	0.0378361	0.242151
Long Chain Saturated Fatty Acid	0	0	1	1	1	0	6	1.10929	1	0.267306	0.534613	-0.553263	-1	0.580084	0.859125	1.34838	1	0.177537	0.51647
Medium Chain Fatty Acid	0	0	1	1	1	0	4	1.15987	1	0.246102	0.525018	-0.726115	-1	0.467769	0.831588	-1.01577	-1	0.309739	0.619478
Fatty Acid, Dicarboxylate	0	0	1	1	1	0	5	1.71813	1	0.0857732	0.304971	-0.353981	-1	0.723353	0.890281	-0.801766	-1	0.422688	0.711896
Fatty Acid, Monohydroxy	0	0	1	1	1	0	7	1.62266	1	0.104661	0.334917	0.808659	1	0.418711	0.831588	-0.259568	-1	0.795197	0.877459
Glycine, Serine and Threonine Metabolism	0	0	1	1	1	0	5	0.626414	1	0.531043	0.761705	1.25089	1	0.210973	0.651831	-0.599067	-1	0.549128	0.795316
Diacylglycerol	0	0	1	1	1	0	3	-0.531487	-1	0.595082	0.761705	0.274436	1	0.783749	0.928888	-1.22875	-1	0.219166	0.539486
Methionine, Cysteine, SAM and Taurine Metabolism	0	0	1	1	1	0	5	-0.470969	-1	0.637663	0.784816	0.895305	1	0.370624	0.831588	0.31708	1	0.751183	0.858494
Food Component/Plant	0	0	1	1	1	0	4	-0.260534	-1	0.794452	0.847416	0.746972	1	0.45508	0.831588	-0.110265	-1	0.9122	0.966141
Benzoate Metabolism	0	0	1	1	1	0	5	0.425435	1	0.67052	0.79469	1.35658	1	0.174916	0.651831	-0.00377652	-1	0.996987	0.996987
